# Contrasting epigenetic dynamics in chromosome arms and pericentromeres during ROS1-induced plant immune memory

**DOI:** 10.1101/2025.08.19.671022

**Authors:** Adam Hannan Parker, Peijun Zhang, Kwok Yin Man, Louis Tirot, Stephen A Rolfe, Lisa M Smith, Samuel W Wilkinson, Jurriaan Ton

## Abstract

Immune memory enables plants to respond more effectively to recurrent pathogen infections. Epigenetic changes in DNA methylation and small RNAs have been implicated, yet how their temporal dynamics govern the establishment and erasure of immune memory remains unclear. Using a chemically inducible system in Arabidopsis to activate the DNA demethylase REPRESSOR OF SILENCING 1 (ROS1), we establish immune memory against biotrophic pathogens that persists for up to two weeks. Memory establishment coincides with reduced small RNA accumulation and DNA methylation along chromosome arms, revealing gene targets involved in salicylic acid–dependent immunity and DNA damage repair. These changes are progressively reversed during immune memory erasure. In contrast, transposon-rich pericentromeres retain elevated small RNA and DNA methylation levels, consistent with a CLASSY3-associated redistribution of RNA-directed DNA methylation. Our findings show that transient ROS1 activity drives contrasting epigenetic responses across chromosomal regions, shaping both the establishment and erasure of plant immune memory.
