## Supplementary Information and Data for "Contrasting epigenetic dynamics in chromosome arms and pericentromeres during ROS1-induced plant immune memory": Supplementary Data 7 read stats V3.xlsx

### Sheet: Info Sheet
	Supplementary Data 7 | Summary statistics for all high-throughput sequencing data
	Background Information			This supplementary data summarises read statistics before and after various processing steps such as trimming, aligning, and deduplicating.
	Sheet Information			Sheet Name			Description
				WGBS_XVEROS1			Arabidopsis seedlings with (L5 and L7) or without (Col-0) the XVE:ROS1-YFP transgene were sprayed twice with 17β-estradiol (E2) or Dimethyl sulfoxide (DMSO). The first spray was performed at 14 days after sowing (DAS) with 10 μM E2 or 0.02% (v/v) DMSO; the second spray was performed at 18 DAS with 25 μM E2 or 0.05% DMSO (v/v). Control treatments were based on equivalent DMSO sprays without E2. Tw…
				WGBS timecourse and clsy3 L5			Arabidopsis seedlings containing the XVE:ROS1-YFP L5 transgene in the wild-type (L5) and clsy3-1 mutant background (clsy3/L5) were sprayed twice with 17β-estradiol (E2) or Dimethyl sulfoxide (DMSO). The first spray was performed at 14 days after sowing (DAS) with 10 μM E2 or 0.02% (v/v) DMSO; the second spray was performed at 18 DAS with 25 μM E2 or 0.05% DMSO (v/v). Control treatments were based…
				WGBS_previouslyPublished			This sheet shows read statistics from previously published WGBS data that were reanalysed in this study. This includes the mutant lines cmt3-11, nrpe1-11, and 5-Azacytidine treated Col-0 plants.
				RNAseq_XVEROS1			Arabidopsis seedlings with (L5 and L7) or without (Col-0) the XVE:ROS1-YFP transgene were sprayed twice with 17β-estradiol (E2) or Dimethyl sulfoxide (DMSO). The first spray was performed at 14 days after sowing (DAS) with 10 μM E2 or 0.02% (v/v) DMSO; the second spray was performed at 18 DAS with 25 μM E2 or 0.05% DMSO (v/v). Control treatments were based on equivalent DMSO sprays without E2. Tw…
				RNAseq_35STET1			This sheet shows read statistics from previously published mRNA-seq data that were reanalysed in this study. The data derive from Col-0 Arabidopsis plants that are overexpressing the mammalian 5-methylcytosine dioxygenase TET1 using a 35S promoter (35S:TET1)
				mRNAseq clsy3L5			Arabidopsis seedlings containing the XVE:ROS1-YFP L5 transgene in the wild-type (L5) and clsy3-1 mutant background (clsy3/L5) were sprayed twice with 17β-estradiol (E2) or Dimethyl sulfoxide (DMSO). The first spray was performed at 14 days after sowing (DAS) with 10 μM E2 or 0.02% (v/v) DMSO; the second spray was performed at 18 DAS with 25 μM E2 or 0.05% DMSO (v/v). Control treatments were based…
				ONT-seq_XVEROS1			Arabidopsis seedlings with (L5 and L7) or without (Col-0) the XVE:ROS1-YFP transgene were sprayed twice with 17β-estradiol (E2) or Dimethyl sulfoxide (DMSO). The first spray was performed at 14 days after sowing (DAS) with 10 μM E2 or 0.02% (v/v) DMSO; the second spray was performed at 18 DAS with 25 μM E2 or 0.05% DMSO (v/v). Control treatments were based on equivalent DMSO sprays without E2. Tw…
				sRNA-seq_XVEROS1			Arabidopsis seedlings with (L5 and L7) or without (Col-0) the XVE:ROS1-YFP transgene were sprayed twice with 17β-estradiol (E2) or Dimethyl sulfoxide (DMSO). The first spray was performed at 14 days after sowing (DAS) with 10 μM E2 or 0.02% (v/v) DMSO; the second spray was performed at 18 DAS with 25 μM E2 or 0.05% DMSO (v/v). Control treatments were based on equivalent DMSO sprays without E2. Tw…
				sRNA-seq clsy3 and timecourse			Arabidopsis seedlings containing the XVE:ROS1-YFP L5 transgene in the wild-type (L5) and clsy3-1 mutant background (clsy3/L5) were sprayed twice with 17β-estradiol (E2) or Dimethyl sulfoxide (DMSO). The first spray was performed at 14 days after sowing (DAS) with 10 μM E2 or 0.02% (v/v) DMSO; the second spray was performed at 18 DAS with 25 μM E2 or 0.05% DMSO (v/v). Control treatments were based…
	Column Information for all Sheets			Sheet			Header	Description
				WGBS_XVEROS1			Sample Number	Unique sample number assigned during harvest
							Biological replicate	Biological replicate number (~100 mg aliquot of tissue from 60 seedlings, harvested from a single tray made up of 16-18 pots)
							Genotype	Genotype of plants
							Treatment	Treatment given
							Number of Clean Raw Reads	Number of trimmed raw reads provided by BGI genomics. Reads were trimmed using SoapNuke (‘-n 0.001’, ‘-l 20’, ‘-q 0.4, ‘--adaMR 0.25’, ‘--minReadLen 100’)
							Number of Clean Raw Read Pairs	Number of paired-end reads provided by BGI genomics, as above.
							% GC content	Percentage of guanine (G) and cytosine (C) nucelotides within the reads
							Aligned Read Pairs	Number of paired reads successfully aligned to the TAIR10 Arabidopsis genome using Bismark v0.24.1 with default parameters
							% Aligned	Percentage of raw reads successfully aligned, as above
							Deduplicated Read Pairs	Number of paired reads remaining after removing predicted PCR duplicate reads with Bimark's (v0.24.1) function 'deduplicate_bismark'
							% of Aligned Read Pairs Removed During Deduplication	Percentage of paired reads removed during deduplication step, as above
							% of Sequenced Read Pairs Used For Methylation Calling	Percentage of provided read pairs remaining after filtering and aligning
							Average Nuclear-Chromosome Cytosine Coverage	Average number of reads mapping to each cytosine in the five nuclear chromosomes of the TAIR10 assembly
							Bisulfite Non-Conversion Rate (%)	Percentage of sequenced cytosines in the plastid genome that were called as methylated. As the plastid genome is unmethylated, this gives a measure of the bisulfite conversion efficiency.
				WGBS timecourse and clsy3 L5			Sample Number	Unique sample number assigned during harvest
							Biological replicate	Biological replicate number (~100 mg aliquot of tissue from 60 seedlings, harvested from a single tray made up of 16-18 pots)
							Genotype	Genotype of plants
							Treatment	Treatment given
							Timepoint	Timepoint of harvest and sequencing relative to final DMSO/E2 treatment
							Number of Clean Raw Reads	Number of trimmed raw reads provided by BGI genomics. Reads were trimmed using SoapNuke (‘-n 0.001’, ‘-l 20’, ‘-q 0.4, ‘--adaMR 0.25’, ‘--minReadLen 100’)
							Number of Clean Raw Read Pairs	Number of paired-end reads provided by BGI genomics, as above.
							% GC content	Percentage of guanine (G) and cytosine (C) nucelotides within the reads
							Aligned Read Pairs	Number of paired reads successfully aligned to the TAIR10 Arabidopsis genome using Bismark v0.24.1 with default parameters
							% Aligned	Percentage of raw reads successfully aligned, as above
							Deduplicated Read Pairs	Number of paired reads remaining after removing predicted PCR duplicate reads with Bimark's (v0.24.1) function 'deduplicate_bismark'
							% of Aligned Read Pairs Removed During Deduplication	Percentage of paired reads removed during deduplication step, as above
							% of Sequenced Read Pairs Used For Methylation Calling	Percentage of provided read pairs remaining after filtering and aligning
							Average Nuclear-Chromosome Cytosine Coverage	Average number of reads mapping to each cytosine in the five nuclear chromosomes of the TAIR10 assembly
							Bisulfite Non-Conversion Rate (%)	Percentage of sequenced cytosines in the plastid genome that were called as methylated. As the plastid genome is unmethylated, this gives a measure of the bisulfite conversion efficiency.
				WGBS_previouslyPublished			GEO Sample Number	NCBI Gene Expression Omnibus (GEO) series ID
							GEO Sample Name	Sample name, as appears on NCBI GEO
							Genotype	Genotype of plants
							Treatment	Treatment given
							Number of Raw Reads	Number of reads downloaded from GEO
							Number of Raw Read Pairs	Number of read pairs downlaoded from GEO, if applicable
							Number of Reads After Trimming	Number of raw reads remaining after trimming with Trimmomatic (see supplementary methods for details)
							Number of Read Pairs After Trimming	Number of raw read pairs (if applicable) remaining after trimming with Trimmomatic (see supplementary methods for details)
							% Reads Remaining After Trimming	Percentage of raw reads remaining after trimming with Trimmomatic (see supplementary methods for details)
							% GC content	Percentage of guanine (G) and cytosine (C) nucelotides within the reads
							Aligned Reads	Number of reads successfully aligned to the TAIR10 Arabidopsis genome using Bismark v0.24.1 with default parameters
							Aligned Read Pairs	Number of read pairs (if applicable) successfully aligned to the TAIR10 Arabidopsis genome using Bismark v0.24.1 with default parameters
							% Aligned	Percentage of raw reads successfully aligned, as above
							Deduplicated Reads	Number of reads remaining after removing predicted PCR duplicate reads with Bimark's (v0.24.1) function 'deduplicate_bismark'
							% of Aligned Reads Removed During Deduplication	Percentage of downlaoded reads removed during deduplication step, as above
							% of Sequenced Read Pairs Used For Methylation Calling	Percentage of downloaded reads remaining after filtering and aligning
							Average Nuclear-Chromosome Cytosine Coverage	Average number of reads mapping to each cytosine in the five nuclear chromosomes of the TAIR10 assembly
							Bisulfite Non-Conversion Rate (%)	Percentage of sequenced cytosines in the plastid genome that were called as methylated. As the plastid genome is unmethylated, this gives a measure of the bisulfite conversion efficiency.
				RNAseq_XVEROS1			Sample Number	Unique sample number assigned during harvest
							Biological replicate	Biological replicate number (~100 mg aliquot of tissue from 60 seedlings, harvested from a single tray made up of 16-18 pots)
							Genotype	Genotype of plants
							Treatment	Treatment given
							RNA integrity number (RIN)	RIN score reported by BGI genomics after shipping, prior to library prep
							Number of Clean Raw Reads	Number of trimmed raw reads provided by BGI genomics. Reads were trimmed using SoapNuke (‘-n 0.001’, ‘-l 20’, ‘-q 0.4, ‘--adaMR 0.25’, '--polyX 50', ‘--minReadLen 150’)
							% GC content	Percentage of guanine (G) and cytosine (C) nucelotides within the reads
							Aligned Read Pairs	Number of paired reads successfully aligned to the TAIR10 Arabidopsis genome using STAR v2.7.9a (options: ‘--quantMode GeneCounts’ ‘--alignIntronMin 60’ ‘--alignIntronMax 6000’ ‘--outMultimapperOrder Random’)
							% Aligned	Percentage of raw reads successfully aligned, as above
				RNAseq_35STET1			GEO Sample Number	NCBI Gene Expression Omnibus (GEO) series ID
							GEO Sample Name	Sample name, as appears on NCBI GEO
							Genotype	Genotype of plants
							Number of Raw Reads	Number of reads downloaded from GEO
							Number of Trimmed Reads	Number of reads remaining after trimming with Trimmomatic (options: 'SLIDINGWINDOW:4:25', 'MINLEN:36','ILLUMINACLIP:TruSeq3-SE.fa:2:30:10')
							Percent reads remaining after trimming	Percentage of reads remaining after trimming, as above
							% Trimmed GC Content	Percentage of guanine (G) and cytosine (C) nucelotides within the trimmed reads
							Aligned Read Pairs	Number of reads successfully aligned to the TAIR10 Arabidopsis genome using STAR v2.7.9a (options: ‘--quantMode GeneCounts’ ‘--alignIntronMin 60’ ‘--alignIntronMax 6000’ ‘--outMultimapperOrder Random’)
							% Aligned	Percentage of raw reads successfully aligned, as above
				mRNAseq clsy3L5			Sample Number	Unique sample number assigned during harvest
							Biological replicate	Biological replicate number (~100 mg aliquot of tissue from 60 seedlings, harvested from a single tray made up of 16-18 pots)
							Genotype	Genotype of plants
							RNA integrity number (RIN)	RIN score reported by BGI genomics after shipping, prior to library prep
							Treatment	Treatment given
							Number of Clean Raw Reads	Number of trimmed raw reads provided by BGI genomics. Reads were trimmed using SoapNuke (‘-n 0.001’, ‘-l 20’, ‘-q 0.4, ‘--adaMR 0.25’, '--polyX 50', ‘--minReadLen 150’)
							% GC content	Percentage of guanine (G) and cytosine (C) nucelotides within the reads
							Aligned Read Pairs	Number of paired reads successfully aligned to the TAIR10 Arabidopsis genome using STAR v2.7.9a (options: ‘--quantMode GeneCounts’ ‘--alignIntronMin 60’ ‘--alignIntronMax 6000’ ‘--outMultimapperOrder Random’)
							% Aligned	Percentage of raw reads successfully aligned, as above
				ONTseq_XVEROS1			GEO Sample Number	NCBI Gene Expression Omnibus (GEO) series ID (if previously published)
							GEO Sample Name	Sample name, as appears on NCBI GEO (if previously published)
							Genotype	Genotype of plants
							Treatment	Treatment given
							Biological Replicate	Biological replicate number (~500 mg aliquot of tissue from 100 seedlings, harvested from a single tray made up of 16-18 pots)
							Barcode number	Unique barcode number assigned to a given genotype/treatment/replicate combination
							Number of reads	Number of reads output by ONT-seq
							Mean read length	Mean read length of raw reads
							Mean read quality	Mean read quality of raw reads
							Read length N50	The size of the shortest read that sums up to 50% of the total sequenced bases
							Total bases	Total number of sequenced bases
							Number of reads aligned	Number of sequenced reads that successfully aligned to the Col-CEN genome assembly
							Reads aligned (%)	Percentage of sequenced reads aligned to the Col-CEN genome assembly
							Average nuclear-chromosome cytosine coverage	Average number of reads mapping to each cytosine in the five nuclear chromosomes of the Col-CEN assembly
							Average methylation chloroplast (%)	Percentage of sequenced cytosines in the plastid genome that were called as methylated. As the plastid genome is unmethylated, this gives a measure of false-positive call rates by DeepSignal-plant.
				sRNA-seq_XVEROS1			Sample Number	Unique sample number assigned during harvest
							Biological replicate	Biological replicate number (~100 mg aliquot of tissue from 60 seedlings, harvested from a single tray made up of 16-18 pots)
							Genotype	Genotype of plants
							Treatment	Treatment given
							RNA integrity number (RIN)	RIN score reported by BGI genomics after shipping, prior to library prep
							Number Of Clean Raw Reads provided	Number of trimmed raw reads provided by BGI genomics. Reads were trimmed using SoapNuke (‘-n 0.001’, ‘-l 20’, ‘-q 0.4, ‘--adaMR 0.25’, '--polyX 50', ‘--minReadLen 150’)
							Average Read Length	Average read length of all sequenced reads
							Reads with Phred33 score >20 (%)	Percentage of reads with a Phred33 QC score >20%
							Reads with Phred33 score >30 (%)	Percentage of reads with a Phred33 QC score >30%
							Clean Raw Reads % GC content	Percentage of guanine (G) and cytosine (C) nucelotides within the trimmed reads
							Clean Raw Reads 18-30 nt in size	Number of reads after filtering for reads 18-30 nt in length
							% Clean Raw Reads 18-30 nt in size	Percentage of reads after filtering for reads 18-30 nt in length
							Clean Raw Reads 18-30 nt % GC content	Percentage of guanine (G) and cytosine (C) nucelotides within the trimmed and length-filtered reads
							Non-ribosomal 18-30 nt RNA reads	Number of reads after removing known Arabidopsis rRNA sequences
							% Clean Raw Reads Non-ribosomal and 18-30 nt in size	Percentage of reads after removing known Arbaidopsis rRNA sequences
							Number of non-ribosomal and 18-30 nt reads mapped	Number of filtered reads mapped to the TAIR10 Arabidopsis genome assembly.
							% of non-ribosomal and 18-30 nt reads mapped	Percentage of filtered reads mapped to the TAIR10 Arabidopsis genome assembly.
				sRNA-seq clsy3 and timecourse			Sample Number	Unique sample number assigned during harvest
							Biological replicate	Biological replicate number (~100 mg aliquot of tissue from 60 seedlings, harvested from a single tray made up of 16-18 pots)
							Genotype	Genotype of plants
							Treatment	Treatment given
							Timepoint	Timepoint of harvest and sequencing relative to final DMSO/E2 treatment
							RNA integrity number (RIN)	RIN score reported by BGI genomics after shipping, prior to library prep
							Number Of Clean Raw Reads provided	Number of trimmed raw reads provided by BGI genomics. Reads were trimmed using SoapNuke (‘-n 0.001’, ‘-l 20’, ‘-q 0.4, ‘--adaMR 0.25’, '--polyX 50', ‘--minReadLen 150’)
							Average Read Length	Average read length of all sequenced reads
							Reads with Phred33 score >20 (%)	Percentage of reads with a Phred33 QC score >20%
							Reads with Phred33 score >30 (%)	Percentage of reads with a Phred33 QC score >30%
							Clean Raw Reads % GC content	Percentage of guanine (G) and cytosine (C) nucelotides within the trimmed reads
							Clean Raw Reads 18-30 nt in size	Number of reads after filtering for reads 18-30 nt in length
							% Clean Raw Reads 18-30 nt in size	Percentage of reads after filtering for reads 18-30 nt in length
							Clean Raw Reads 18-30 nt % GC content	Percentage of guanine (G) and cytosine (C) nucelotides within the trimmed and length-filtered reads
							Non-ribosomal 18-30 nt RNA reads	Number of reads after removing known Arabidopsis rRNA sequences
							% Clean Raw Reads Non-ribosomal and 18-30 nt in size	Percentage of reads after removing known Arbaidopsis rRNA sequences
							Number of non-ribosomal and 18-30 nt reads mapped	Number of filtered reads mapped to the TAIR10 Arabidopsis genome assembly.
							% of non-ribosomal and 18-30 nt reads mapped	Percentage of filtered reads mapped to the TAIR10 Arabidopsis genome assembly.

### Sheet: WGBS_XVEROS1
Sample Number	Biological replicate	Genotype	Treatment	Number of Clean Raw Reads	Number of Clean Raw Read Pairs	% GC content	Aligned Read Pairs	% Aligned	Deduplicated Read Pairs	% of Aligned Read Pairs Removed During Deduplication	% of Sequenced Read Pairs Used For Methylation Calling	Average Nuclear-Chromosome Cytosine Coverage	Bisulfite Non-Conversion Rate (%)
7	2	Col-0	DMSO	48132290	24066145	20.53	14524582	60.3528	14011825	3.53027	58.2221	8.77573	0.414499
8	2	Col-0	E2	43927328	21963664	20.57	14109304	64.2393	13678145	3.05585	62.2762	8.77417	0.427851
9	2	XVE:ROS1-YFP L5	DMSO	48111090	24055545	20.92	14974160	62.2483	14517033	3.05277	60.348	9.42319	0.460679
10	2	XVE:ROS1-YFP L5	E2	48028418	24014209	20.98	14707453	61.2448	14267087	2.99417	59.411	9.41794	0.442588
11	2	XVE:ROS1-YFP L7	DMSO	48308510	24154255	20.03	14444599	59.8015	13867532	3.99504	57.4124	8.97692	0.438613
12	2	XVE:ROS1-YFP L7	E2	48071394	24035697	20.08	16365533	68.0884	15987408	2.3105	66.5153	10.5676	0.375025
13	3	Col-0	DMSO	48144066	24072033	20	15299280	63.5562	14831846	3.05527	61.6144	9.48901	0.359015
14	3	Col-0	E2	48099420	24049710	20.03	15369388	63.9067	15024543	2.24371	62.4729	9.60139	0.378004
15	3	XVE:ROS1-YFP L5	DMSO	48141010	24070505	20.33	15240591	63.3165	14742099	3.27082	61.2455	9.49703	0.4286
16	3	XVE:ROS1-YFP L5	E2	48063666	24031833	20.2	14972612	62.3032	14180820	5.28827	59.0085	8.75929	0.428547
17	3	XVE:ROS1-YFP L7	DMSO	48112846	24056423	20.84	14361900	59.7009	13911323	3.13731	57.8279	8.7891	0.464321
18	3	XVE:ROS1-YFP L7	E2	48119716	24059858	20.82	14554094	60.4912	14115098	3.01631	58.6666	9.16176	0.454705
19	4	Col-0	DMSO	48093028	24046514	20.6	15443816	64.2248	15007930	2.8224	62.4121	9.56923	0.413137
20	4	Col-0	E2	48053816	24026908	20.59	14383863	59.8656	13877964	3.51713	57.7601	8.69456	0.446409
21	4	XVE:ROS1-YFP L5	DMSO	48081632	24040816	20.4	15767086	65.5847	15278686	3.09759	63.5531	9.81125	0.408259
22	4	XVE:ROS1-YFP L5	E2	48143214	24071607	20.36	15784558	65.5733	15325464	2.9085	63.6661	9.96779	0.405009
23	4	XVE:ROS1-YFP L7	DMSO	48135424	24067712	20.48	15413246	64.0412	14931015	3.12868	62.0375	9.29998	0.422942
24	4	XVE:ROS1-YFP L7	E2	48138626	24069313	20.3	15121571	62.8251	14715349	2.68637	61.1374	9.2815	0.407772

### Sheet: WGBS timecourse and clsy3 L5
Sample Number	Biological replicate	Genotype	Treatment	Timepoint	Number of Clean Raw Reads	Number of Clean Raw Read Pairs	% GC content	Aligned Read Pairs	% Aligned	Deduplicated Read Pairs	% of Aligned Read Pairs Removed During Deduplication	% of Sequenced Read Pairs Used For Methylation Calling	Average Nuclear-Chromosome Cytosine Coverage	Bisulfite Non-Conversion Rate (%)
7	1	L5	DMSO	7dpt	48057724	24028862	21	16634842	69.2286	15964457	4.03001	66.4387	10.8105	0.390557
8	2	L5	DMSO	7dpt	48109652	24054826	21	16781186	69.7622	16211796	3.39303	67.3952	10.9292	0.401146
9	1	L5	E2	7dpt	48142350	24071175	20	17612299	73.1676	16932861	3.85775	70.345	11.5017	0.414006
10	2	L5	E2	7dpt	48127474	24063737	21	17151083	71.2736	16496787	3.8149	68.5546	10.773	0.387859
11	3	L5	DMSO	7dpt	4.81123e+07	2.40561e+07	21	16931453	70.3831	16244540	4.05702	67.5276	10.9313	0.382111
12	3	L5	E2	7dpt	48254588	24127294	21	17586138	72.889	16988023	3.40106	70.41	11.457	0.38299
13	1	L5	DMSO	14dpt	4.81274e+07	2.40637e+07	21	17294214	71.8684	16694351	3.46858	69.3756	11.0964	0.389409
14	2	L5	DMSO	14dpt	47475258	23737629	20	17244849	72.6477	16605006	3.71034	69.9523	11.1206	0.404947
15	1	L5	E2	14dpt	48106316	24053158	20	17522984	72.8511	16796187	4.14768	69.8294	11.1678	0.424838
16	3	L5	DMSO	14dpt	4.81424e+07	2.40712e+07	21	17077204	70.9446	16376807	4.10136	68.0349	10.808	0.403307
17	2	L5	E2	14dpt	48124568	24062284	21	16916963	70.3049	16244038	3.97781	67.5083	10.538	0.395868
18	3	L5	E2	14dpt	4.81429e+07	2.40715e+07	21	17181826	71.3784	16582267	3.4895	68.8877	11.1233	0.396992
19	1	clsy3 / L5	DMSO	2dpt	48133776	24066888	20	16999669	70.6351	16417103	3.42693	68.2145	11.1956	0.388984
20	1	L5	DMSO	2dpt	48128402	24064201	20	16819301	69.8935	16189850	3.74243	67.2777	10.396	0.375766
21	1	clsy3 / L5	E2	2dpt	48124910	24062455	20	16914730	70.2951	16311735	3.56491	67.7892	10.9507	0.404515
22	1	L5	E2	2dpt	48129008	24064504	21	16789729	69.7697	16265892	3.11998	67.5929	11.1719	0.38785
23	2	clsy3 / L5	DMSO	2dpt	44909304	22454652	20	15363574	68.4205	14786867	3.75373	65.8521	9.46057	0.408946
24	2	L5	DMSO	2dpt	48121618	24060809	20	16632670	69.1276	16026018	3.64735	66.6063	10.3587	0.410953
25	2	clsy3 / L5	E2	2dpt	4.81151e+07	2.40575e+07	21	16810145	69.8747	16217225	3.52716	67.4101	10.6779	0.409417
26	2	L5	E2	2dpt	48148216	24074108	21	16779231	69.6982	16198310	3.46214	67.2852	10.9529	0.410583
27	3	clsy3 / L5	DMSO	2dpt	48125554	24062777	20	16550089	68.7788	15889440	3.99182	66.0333	10.2255	0.392834
28	3	L5	DMSO	2dpt	47432860	23716430	20	16272559	68.613	15703052	3.4998	66.2117	10.019	0.414622
29	3	clsy3 / L5	E2	2dpt	4.81387e+07	2.40693e+07	20	16722241	69.4753	16060193	3.95909	66.7247	10.4606	0.392307
30	3	L5	E2	2dpt	48136692	24068346	21	16621278	69.0587	16005711	3.70349	66.5011	10.3966	0.407475

### Sheet: WGBS_previouslyPublished
GEO Sample Number	GEO Sample Name	Genotype	Treatment	Number of Raw Reads	Number of Raw Read Pairs	Number of Reads After Trimming		% Reads Remaining After Trimming	% GC content	Aligned Reads	Aligned Read Pairs	% Aligned	Deduplicated Reads	% of Aligned Reads Removed During Deduplication	% of Sequenced Read Pairs Used For Methylation Calling	Average Nuclear-Chromosome Cytosine Coverage	Bisulfite Non-Conversion Rate (%)
GSM5976400	Col0_rep1_Bisulfite-seq	Col-0	NA	35069652	17534826	32597234	16298617	92.95	22	21890260	10945130	62.4194	14304692	34.6527	40.7894	6.55148	0.487975
GSM5976401	Col0_rep2_Bisulfite-seq	Col-0	NA	34991448	17495724	32562668	16281334	93.0589	22	20516990	10258495	58.6343	13144002	35.936	37.5635	6.11367	0.466648
GSM5976402	Col0_rep3_Bisulfite-seq	Col-0	NA	34631436	17315718	32154226	16077113	92.8469	22	20971440	10485720	60.5561	11170338	46.7355	32.2549	6.21977	0.46043
GSM5976403	Col0_rep4_Bisulfite-seq	Col-0	NA	35175084	17587542	32645680	16322840	92.8091	22	19530946	9765473	55.5249	12942136	33.7352	36.7935	5.87676	0.508318
GSM5976408	nrpe1-11_rep1_Bisulfite-seq	nrpe1-11	NA	36887562	18443781	35521800	17760900	96.2975	23	23847426	11923713	64.649	17549612	26.4088	47.576	5.08412	0.527817
GSM5976409	nrpe1-11_rep2_Bisulfite-seq	nrpe1-11	NA	36761870	18380935	35383720	17691860	96.2511	23	22339254	11169627	60.7675	16716188	25.1712	45.4715	4.73155	0.533392
GSM5976410	nrpe1-11_rep3_Bisulfite-seq	nrpe1-11	NA	35217606	17608803	33916128	16958064	96.3045	24	18547298	9273649	52.6648	17778240	4.14647	50.4811	3.96655	0.457628
GSM5976411	nrpe1-11_rep4_Bisulfite-seq	nrpe1-11	NA	36479552	18239776	35126476	17563238	96.2909	23	21289168	10644584	58.3592	13556170	36.3236	37.161	4.6267	0.466048
GSM2123999	AZA_100	Col-0	100uM 5-Aza	32771487	NA	29425332	NA	89.7894	19	24295954	NA	82.5682	18517738	23.7826	56.5056	8.61015	0.127058
GSM2123997	AZA_25	Col-0	25uM 5-Aza	34537835	NA	30611601	NA	88.6321	19	25470232	NA	83.2045	20221974	20.6055	58.5502	9.42454	0.137836
GSM2123998	AZA_50	Col-0	50uM 5-Aza	37139482	NA	33158731	NA	89.2816	19	27395948	NA	82.6206	20957172	23.5027	56.4283	9.84424	0.128785
GSM2123996	Mock_control	Col-0	DMSO mock	41265852	NA	36818041	NA	89.2216	19	30248393	NA	82.1564	22605787	25.2662	54.7809	10.618	0.135056
GSM2123995	Untreated_control	Col-0	None	39205599	NA	34950407	NA	89.1465	20	28545701	NA	81.6749	21482285	24.7442	54.7939	10.093	0.13286
GSM6198463	cmt3_Gen0_rep1	cmt3-11	NA	97549850	NA	89188066	NA	91.4282	19	65139886	NA	73.0365	40634498	37.6196	41.6551	12.002	0.180634
GSM6198464	cmt3_Gen0_rep2	cmt3-11	NA	120000000	NA	105789525	NA	88.1579	19	79240596	NA	74.904	52157829	34.1779	43.4649	15.3938	0.252784
GSM6198483	WT_Gen0_rep1	Col-0	NA	102180619	NA	92734460	NA	90.7554	19	71380564	NA	76.9731	43992605	38.3689	43.0538	12.9687	0.185859
GSM6198484	WT_Gen0_rep2	Col-0	NA	106404860	NA	96000098	NA	90.2215	19	74930270	NA	78.0523	47872396	36.1107	44.9908	14.1585	0.171016
																								0		0		0		0
																								0		0		0		0
																										0				0
																										0				0
																										0				0
																										0				0

### Sheet: RNAseq_XVEROS1
Sample Number	Biological replicate	Genotype	Treatment	RNA integrity number (RIN)	Number of Clean Raw Reads	% GC content	Aligned Read Pairs	% Aligned
7	2	Col-0	DMSO	7.9	36125750	42.69	33838975	93.67
8	2	Col-0	E2	7.5	36203708	42.67	33923901	93.7
9	2	L5	DMSO	8.3	36194810	42.76	33798334	93.38
10	2	L5	E2	8.5	36137782	42.78	33668418	93.17
11	2	L7	DMSO	7.5	36204189	42.59	33886470	93.6
12	2	L7	E2	8	36164930	42.51	33846816	93.59
13	3	Col-0	DMSO	7.5	36032446	42.66	33820842	93.86
14	3	Col-0	E2	8.5	36200102	42.47	34015430	93.97
15	3	L5	DMSO	7.9	36229297	42.56	34043159	93.97
16	3	L5	E2	8	36124751	42.76	33833879	93.66
17	3	L7	DMSO	8.6	36086400	42.46	33973384	94.14
18	3	L7	E2	8.2	36078449	42.57	33348147	92.43
19	4	Col-0	DMSO	8	36073951	42.55	33948349	94.11
20	4	Col-0	E2	7.7	36089608	42.56	33986088	94.17
21	4	L5	DMSO	7.9	36050468	42.45	33824964	93.83
22	4	L5	E2	8.3	36134247	42.66	33821193	93.6
23	4	L7	DMSO	7.7	36026317	42.48	33801355	93.82
24	4	L7	E2	8.3	36107922	42.62	33776139	93.54

### Sheet: RNAseq_35STET1
GEO Sample Number	GEO Sample Name	Genotype	Number of Raw Reads	Number of Trimmed Reads	Percent reads remaining after trimming	% Trimmed GC Content	Aligned Reads	% Aligned
GSM2981927	RNA_Col_0_WT_rep1	Col-0	24745701	23053276	93	47	17726644	76.9
GSM2981928	RNA_Col_0_WT_rep2	Col-0	29307331	27330103	93	46	23231163	85
GSM2981929	RNA_Col_0_WT_rep3	Col-0	23860112	22190283	93	46	19957934	89.9
GSM2981930	RNA_35S_TET1_1	35S:TET1 (Col-0)	21566162	19329014	90	45	18423696	95.3
GSM2981931	RNA_35S_TET1_2	35S:TET1 (Col-0)	17318125	15437995	89	45	14615183	94.7

### Sheet: mRNAseq clsy3L5
Sample Number	Biological replicate	Genotype	Treatment	RNA integrity number (RIN)	Number of Clean Raw Reads	% GC content	Aligned Read Pairs	% Aligned
31	1	clsy3 / L5	DMSO	7.9	24087094	46	23572803	97.8649
32	1	L5	DMSO	8	24069696	46	23543709	97.8147
33	1	clsy3 / L5	E2	8.1	24023588	46	23416702	97.4738
34	1	L5	E2	8.1	24123751	45	23550602	97.6241
35	2	clsy3 / L5	DMSO	8.2	2.40843e+07	46	23574838	97.8847
36	2	L5	DMSO	8	2.41293e+07	46	23586628	97.7509
37	2	clsy3 / L5	E2	8.1	24010737	45	23410461	97.5
38	2	L5	E2	8.1	2.41383e+07	46	23540916	97.525
39	3	clsy3 / L5	DMSO	8	24128670	46	23622499	97.9022
40	3	L5	DMSO	8	2.41029e+07	46	23578989	97.8265
41	3	clsy3 / L5	E2	8.2	2.40614e+07	45	23471810	97.5496
42	3	L5	E2	8.2	24048969	46	23435087	97.4474

### Sheet: ONTseq_XVEROS1
GEO Sample Number	GEO Sample Name	Genotype	Treatment	Biological Replicate	Barcode number	Number of reads	Mean read length	Mean read quality	Read length N50	Total bases	Number of reads aligned	Reads aligned (%)	Average nuclear-chromosome cytosine coverage	Average methylation chloroplast (%)
GSM6463424	Col0_XVE-ROS1_DMSO_Nanopore-seq	XVE:ROS1-YFP L5	DMSO	Rep1	BC01	382253	8913.4	12.9	16617	3407155844	362624	94.8649	9.54024	0.619242
GSM6463425	Col0_XVE-ROS1_Estradiol_Nanopore-seq	XVE:ROS1-YFP L5	E2	Rep1	BC02	782712	9768	13.3	17042	7646145451	760132	97.1152	20.8209	0.544253
This study	This study	XVE:ROS1-YFP L5	DMSO	Rep2	BC03	842805	2979.4	12.1	5005	2511024173	737102	87.4582	6.77341	0.95991
This study	This study	XVE:ROS1-YFP L5	E2	Rep2	BC04	678020	5462	12.3	10021	3703651695	623304	91.93	10.5293	0.773032
This study	This study	XVE:ROS1-YFP L5	DMSO	Rep3	BC05	741192	5674	12.4	10463	4205612360	671147	90.5497	11.376	0.731866
This study	This study	XVE:ROS1-YFP L5	E2	Rep3	BC06	415849	3997.9	12.1	9202	1662502277	363268	87.3557	4.66988	0.789153

### Sheet: sRNA-seq_XVEROS1
Sample Number	Biological replicate	Genotype	Treatment	RNA integrity number (RIN)	Number Of Clean Raw Reads provided	Average Read Length	Reads with Phred33 score >20 (%)	Reads with Phred33 score >30 (%)	Clean Raw Reads % GC content	Clean Raw Reads 18-30 nt in size	% Clean Raw Reads 18-30 nt in size	Clean Raw Reads 18-30 nt % GC content	Non-ribosomal 18-30 nt RNA reads	% Clean Raw Reads Non-ribosomal and 18-30 nt in size	Number of non-ribosomal and 18-30 nt reads mapped	% of non-ribosomal and 18-30 nt reads mapped
7	2	Col-0	DMSO	7.9	25420705	27.76	99.16	96.72	49	16113880	63.3888	47	11072957	43.5588	9099631	82.1789
8	2	Col-0	E2	7.5	25218286	21.39	99.03	96.35	50	15681493	62.183	48	9115838	36.1477	7956392	87.281
9	2	L5	DMSO	8.3	25331984	24.34	99.12	96.65	49	17131038	67.6261	47	12384269	48.8879	10571881	85.3654
10	2	L5	E2	8.5	25267977	20.55	99.08	96.57	52	15293707	60.526	49	8304920	32.8674	6849840	82.4793
11	2	L7	DMSO	7.5	25286176	21.37	99.38	97.67	50	15704333	62.1064	48	9307068	36.8069	8050893	86.503
12	2	L7	E2	8	25291999	24.21	99.31	97.29	50	16447384	65.03	49	9161172	36.2216	7326769	79.9763
13	3	Col-0	DMSO	7.5	25217997	22.25	99.33	97.36	50	16381243	64.9585	48	8845318	35.0754	7675396	86.7735
14	3	Col-0	E2	8.5	25242441	23.07	99.39	97.59	51	16242591	64.3464	49	10649224	42.1878	8996860	84.4837
15	3	L5	DMSO	7.9	25359778	23.5	99.45	97.86	50	16569930	65.3394	48	10683736	42.1287	9040492	84.6192
16	3	L5	E2	8	25316084	23.18	99.25	97.03	50	17177338	67.8515	48	10028122	39.6117	8121634	80.9886
17	3	L7	DMSO	8.6	25318997	19.58	99.25	97.08	52	13635598	53.8552	48	9419140	37.2019	8390350	89.0777
18	3	L7	E2	8.2	25306890	22.48	99.23	96.97	51	15918592	62.9022	49	9398185	37.1369	7734575	82.2986
19	4	Col-0	DMSO	8	25279132	21.58	99.12	96.63	50	17067667	67.5168	48	9680501	38.2944	8246714	85.1889
20	4	Col-0	E2	7.7	25333995	27.47	99.16	96.72	49	16285405	64.2828	47	11389326	44.9567	9633229	84.5812
21	4	L5	DMSO	7.9	24153885	17.97	99.43	97.76	56	9015952	37.3271	52	4637355	19.1992	3965862	85.5199
22	4	L5	E2	8.3	25269128	20.53	99.2	96.92	54	13877026	54.9169	51	8044020	31.8334	6423740	79.8573
23	4	L7	DMSO	7.7	25343804	19.52	99.41	97.69	53	13094422	51.6672	49	7113723	28.0689	6030645	84.7748
24	4	L7	E2	8.3	25176546	21.55	99.39	97.59	53	14373876	57.0923	51	8738701	34.7097	6842390	78.2999

### Sheet: sRNA-seq clsy3 and timecourse
Sample Number	Biological replicate	Genotype	Treatment	Timepoint	RNA integrity number (RIN)	Number Of Clean Raw Reads provided	Average Read Length	Reads with Phred33 score >20 (%)	Reads with Phred33 score >30 (%)	Clean Raw Reads % GC content	Clean Raw Reads 18-30 nt in size	% Clean Raw Reads 18-30 nt in size	Clean Raw Reads 18-30 nt % GC content	Non-ribosomal 18-30 nt RNA reads	% Clean Raw Reads Non-ribosomal and 18-30 nt in size	Number of non-ribosomal and 18-30 nt reads mapped	% of non-ribosomal and 18-30 nt reads mapped
1	1	L5	DMSO	7dpt	8.2	25182627	24	99.57	97.41	49	24112140	95.7491	47	16237694	64.4797	13112374	80.7527
2	2	L5	DMSO	7dpt	8	25267239	23	99.59	97.5	50	24446821	96.753	45	14804593	58.592	12371005	83.5619
3	1	L5	E2	7dpt	8	25313889	24	99.57	97.44	50	24321574	96.08	45	15948046	63.0012	12940850	81.1438
4	2	L5	E2	7dpt	8.2	25177972	23	99.54	97.26	50	24328101	96.6245	46	14645203	58.1667	11857201	80.963
9	3	L5	DMSO	7dpt	8	25290816	24	99.45	96.73	50	24047261	95.083	47	15896304	62.8541	12458621	78.3743
10	3	L5	E2	7dpt	8.2	25194801	22	99.58	97.49	51	24409360	96.8825	46	13712479	54.4258	10895672	79.4581
13	1	L5	DMSO	14dpt	8	25305556	24	99.58	97.45	48	23946939	94.6312	47	17666134	69.8113	14893420	84.3049
16	2	L5	DMSO	14dpt	8.1	25244473	24	99.55	97.27	48	24453923	96.8684	47	18960426	75.1072	15705796	82.8346
17	1	L5	E2	14dpt	8.1	25311145	24	99.55	97.28	49	23279067	91.9716	45	16052937	63.4224	12388336	77.1718
19	3	L5	DMSO	14dpt	8.2	25230523	24	99.65	97.95	50	23507285	93.17	47	17937061	71.0927	13735217	76.5745
20	2	L5	E2	14dpt	8.2	25218167	23	99.57	97.46	50	24160583	95.8063	47	16195112	64.22	11911692	73.5512
22	3	L5	E2	14dpt	8.1	25290203	23	99.63	97.88	50	24375240	96.3821	48	17920550	70.8597	13115194	73.1852
31	1	clsy3 / L5	DMSO	2dpt	7.9	25237040	23	99.57	97.45	53	23235912	92.0707	48	12330452	48.8586	9864101	79.9979
32	1	L5	DMSO	2dpt	8	25262177	24	99.62	97.7	53	23062218	91.2915	48	12882858	50.9966	10174936	78.9804
33	1	clsy3 / L5	E2	2dpt	8.1	25306981	24	99.65	97.88	53	20389219	80.5676	48	11650696	46.0375	8794055	75.4809
34	1	L5	E2	2dpt	8.1	25190673	24	99.62	97.61	52	22938641	91.0601	47	12767056	50.6817	9758709	76.4366
35	2	clsy3 / L5	DMSO	2dpt	8.2	25267523	24	99.63	98.62	53	21222337	83.9906	47	12712729	50.3125	9427093	74.1548
36	2	L5	DMSO	2dpt	8	25249112	22	99.63	98.6	54	22887688	90.6475	48	11510534	45.5879	8996179	78.1561
37	2	clsy3 / L5	E2	2dpt	8.1	25178124	24	99.63	98.64	51	21957233	87.2076	46	13424150	53.3167	10323689	76.9039
38	2	L5	E2	2dpt	8.1	25169383	23	99.66	98.71	52	23028047	91.4923	48	14163913	56.2744	10379618	73.2821
39	3	clsy3 / L5	DMSO	2dpt	8	25192099	24	99.61	98.53	53	21447182	85.1346	47	12323230	48.917	9255442	75.1057
40	3	L5	DMSO	2dpt	8	25237263	24	99.61	98.55	52	20935568	82.955	49	13264437	52.5589	9695590	73.0946
41	3	clsy3 / L5	E2	2dpt	8.2	25270864	24	99.6	98.49	52	22005120	87.077	46	12640687	50.0208	9778650	77.3585
42	3	L5	E2	2dpt	8.2	25238277	21	99.54	98.19	54	21172087	83.8888	46	11444498	45.3458	7898667	69.0172
